# Multiparameter Quantitative Analyses of Diagnostic Cells in Brain Tissues from Tuberous Sclerosis Complex

**DOI:** 10.1101/2024.02.19.581031

**Authors:** Jerome S. Arceneaux, Asa A. Brockman, Rohit Khurana, Mary-Bronwen L. Chalkley, Laura C. Geben, Matthew Vestal, Muhammad Zafar, Sarah Weatherspoon, Bret C. Mobley, Kevin C. Ess, Rebecca A. Ihrie

## Abstract

The advent of high-dimensional imaging approaches offers innovative opportunities to molecularly characterize diagnostic cells in disorders that have previously relied on histopathological definitions. One example of such disorders is tuberous sclerosis complex (TSC), a developmental disorder characterized by systemic growth of benign tumors. Within resected brain tissues from patients with TSC, detection of abnormally enlarged balloon cells (BCs) is pathognomonic for this disorder. Though BCs can be identified by an expert neuropathologist, little is known about the specificity and broad applicability of protein markers for these cells, complicating classification of proposed BCs identified in experimental models of this disorder. Here, we report the development of a customized machine-learning workflow (<u>Ba</u>lloon <u>Iden</u>tifier; BAIDEN) that was trained to prospectively identify BCs in tissue sections using a histological stain compatible with high-dimensional cytometry. This approach was coupled to a custom antibody panel and 36-parameter imaging mass cytometry (IMC) to explore the expression of multiple previously proposed BC markers and develop a descriptor of BC features conserved across multiple tissue samples from patients with TSC. These findings comprise a toolbox and dataset for understanding the abundance, structure, and signaling activity of these histopathologically abnormal cells, and an example case of how such tools can be developed and applied within human tissues.
