## Supplementary material for "Multiparameter Quantitative Analyses of Diagnostic Cells in Brain Tissues from Tuberous Sclerosis Complex": Table 1

### Sheet: FCD Panel
Mass	Metal	Antigen	Clone	Host Species	Catalog / Product Number	Vendor	RRID	Cofactor	vmin	vmax
89	Y	MBP	12	rat	ab277483-1001	Abcam	AB_10562952	3	0	4
141	Pr	TUJ1 (β-III-tubulin)	5G8	mouse	G7121	Promega	AB_430874	5	0	5
142	Nd	cCaspase 3	D3E9	rabbit	3142004A	Standard BioTools	AB_2847863	5	0	4
143	Nd	vimentin	D21H3	rabbit	3143027D	Standard BioTools	AB_2811069	10	0	5
144	Nd	TSC2	D93F12	rabbit	4308BF	Cell Signaling Technology	AB_10547134	3	0	5
145	Nd	CD31	EPR3094	rabbit	91H008145	Standard BioTools	AB_3086679	3	0	5
146	Nd	EMX1	polyclonal	rabbit	PA5-35373	Invitrogen	AB_2552683	3	0	5
147	Sm	p-STAT5Y694	47	mouse	3147012A	Standard BioTools	AB_2827887	3	0	4
148	Nd	SMI-311	RNF406	rabbit	ab134306-1001	Abcam	AB_2895532	3	0	5
149	Sm	p-4EBP1T37 / T46	236B4	rabbit	3149023D	Standard BioTools	AB_2847866	3	0	4
150	Nd	SOX2	O30-678	mouse	3150019B	Standard BioTools	AB_3086680	3	0	4
151	Eu	p-STAT3S727	49/p-stat3	mouse	624096	BD Biosciences	AB_399840, AB_399839	10	0	4
152	Sm	p-AKTS473	D9E	rabbit	3152005A	Standard BioTools	AB_2811246	3	0	4
153	Eu	EAAT1	EPR12686	rabbit	ab240235-1001	Abcam	AB_3086681	5	0	5
154	Sm	TTF-1	D2E8	rabbit	12373BF	Cell Signaling Technology	AB_2797895	7	0	3
155	Gd	TSC1	EP318Y	rabbit	ab247297-1001	Abcam	AB_732754	5	0	5
156	Gd	CD29	TS2/16	mouse	3156007B	Standard BioTools	AB_3086682	5	0	3
158	Gd	p-STAT3Y705	4/p-stat3	mouse	3158030D	Standard BioTools	AB_2864738	3	0	5
159	Tb	p-S6S240 / S244	D68F8	rabbit	35708SF	Cell Signaling Technology	AB_2938547	10	0	5
160	Gd	CD133	AC133	mouse	130-108-062	Miltenyi Biotec	AB_2660891	3	0	5
161	Dy	KI67	B56	mouse	3161007B	Standard BioTools	AB_2811255	5	0	5
162	Dy	DCX	30/DCX	mouse	624096	BD Biosciences	AB_399184, AB_10643766	5	0	3
163	Dy	CD45	D9M8I	rabbit	91H009163	Standard BioTools	AB_3086683	7	0	5
164	Dy	cyclin B1	GNS-1	mouse	3164010A	Standard BioTools	AB_3086684	5	0	5
165	Ho	PTPRZ1	polyclonal	rabbit	HPA015103-100UL	Sigma-Aldrich	AB_1855946	3	0	3
166	Er	TFEB	D4L2P	rabbit	32361BF	Cell Signaling Technology	AB_2799022	3	0	5
167	Er	p-vimentinS55	4A4	mouse	ab22651	Abcam	AB_447222	15	0	5
168	Er	GAD67	K-87	mouse	ab26116-1001	Abcam	AB_448990	5	0	5
169	Tm	EGFR	D38B1	rabbit	3169017A	Standard BioTools	AB_3086685	7	0	5
170	Er	GFAP	1B4	mouse	GTX40996	GeneTex	AB_11171553	5	0	5
171	Yb	p-ERK1/2T202 / Y204	D13.14.4E	rabbit	3171021D	Standard BioTools	AB_2927686	3	0	4
172	Yb	p-S6S235 / S236	N7-548	mouse	3172008A	Standard BioTools	AB_2938622	10	0	4
173	Yb	p-NDRG1T346	D98G11	rabbit	89166SF	Cell Signaling Technology	AB_10693451	7	0	5
174	Yb	FABP7	polyclonal	rabbit	ABS811	Millipore Sigma	AB_10000325	7	0	4
175	Lu	OLIG2	polyclonal	rabbit	AB9610	Millipore Sigma	AB_570666	3	0	5
176	Yb	histone H3	D1H2	rabbit	3176023D	Standard BioTools	AB_2811058	25	0	5
