## Supplementary material for "Multiparameter Quantitative Analyses of Diagnostic Cells in Brain Tissues from Tuberous Sclerosis Complex": Table 2

### Sheet: Sheet 1
Tissue / Cell Line	Positive Antigens			Negative Antigens
PC3	p-4EBP1T37 / T46, p-S6S240 / S244, p-S6S235 / S236, p-NDRG1T346			CD45
PC3 + Rapa				p-4EBP1T37 / T46, p-S6S240 / S244, p-S6S235 / S236, p-NDRG1T346
LN229	CD133
Ramos				CD133
Jurkat	p-AKTS473, cyclin B1, CD45, TTF-1
WT Mixed	MBP, EMX1, SMI-311, EAAT1, TTF-1, GAD67, GFAP, OLIG2, p-ERK1/2T202 / Y204, FABP7
TSC Mut
DEPDC5 Mut
A549	b-III-tubulin, cyclin B1, EGFR, TTF-1			GFAP, CD45
U251	SOX2			TFEB, CD45
U937	p-STAT5Y694, p-STAT3S727, p-STAT3Y705			p-STAT5Y694, p-STAT3S727, p-STAT3Y705
TSC2+/+ MEF	TSC1, TSC2, TFEB
TSC1-/- MEF	TSC2			TSC1
TSC2-/- MEF	TSC1			TSC2
brain	MBP, EMX1, SMI-311, EAAT1, TTF-1, GAD67, GFAP, OLIG2, p-ERK1/2T202 / Y204, FABP7, PTPRZ1
skin	CD29, DCX
liver	CD133			CD29, MBP, EMX1, SMI-311, EAAT1, TTF-1, DCX, p-vimentinS55, GAD67, PTPRZ1, vimentin
tonsil	vimentin, CD31, DCX, p-vimentinS55, p-ERK1/2T202 / Y204, CD45			b-III-tubulin, CD31, EMX1, p-AKTS473, CD133, GFAP, p-S6S240 / S244, p-S6S235 / S236, PTPRZ1
pancreas	CD31, CD133			CD31, SOX2, cyclin B1, EGFR, FABP7, OLIG2
breast	p-AKTS473, p-STAT3S727			TFEB, cyclin B1, p-STAT3S727
lung	TTF-1
