## Supplementary material for "Multiparameter Quantitative Analyses of Diagnostic Cells in Brain Tissues from Tuberous Sclerosis Complex": Table 3

### Sheet: Sheet 1
Sample ID	Biological Sex	Age at Surgery (years)	Race	Ethnicity	Epilepsy?	Included in Downstream Analysis?
DUH01	M	8	Caucasian / White	Not Hispanic / Latino	Y	Y
DUH02I	F	5	Caucasian / White	Not Hispanic / Latina	Y	Y
LBH002-2	M	4	Caucasian / White	Not Hispanic / Latino	Y	Y
VUT021	F	6	Caucasian / White	Hispanic / Latina	Y	N
VUT022	M	3	Caucasian / White	Not Hispanic / Latino	Y	N
VUT034	M	4	Caucasian / White	Hispanic / Latino	Y	Y
VUT036	M	1	Caucasian / White	Not Hispanic / Latino	Y	N
VUT037	M	0.5	Caucasian / White	Not Hispanic / Latino	Y	Y
