## Supplemental Table 1 for "Multiparameter Quantitative Analyses of Diagnostic Cells in Brain Tissues from Tuberous Sclerosis Complex"

### Sheet: Spillover Matrix (Complete)
	Y89	Pr141	Nd142	Nd143	Nd144	Nd145	Nd146	Sm147	Nd148	Sm149	Nd150	Eu151	Sm152	Eu153	Sm154	Gd155	Gd156	Gd158	Tb159	Gd160	Dy161	Dy162	Dy163	Dy164	Ho165	Er166	Tm169	Er170	Yb171	Yb172	Yb173	Yb174	Lu175	Yb176	Cumulative Across All Channels
Y89	1	0	0	0	0	0	0	0	0	0	0	0	0	0	0	0	0	0	0	0	0	0	0	0	0	0	0	0	0	0	0	0	0	0	0
Pr141	0	1	0.00249745	0	0	0	0	0	0	0	0	0	0	0	0	0	0	0	0	0	0	0	0	0	0	0	0	0	0	0	0	0	0	0	1.1
Nd142	0	0	1	0	0	0	0	0	0	0	0	0	0	0	0	0	0	0	0	0	0	0	0	0	0	0	0	0	0	0	0	0	0	0	0
Nd143	0	0	0.00837261	1	0.0240133	0.00339212	0.00332923	0	0	0	0	0	0	0	0	0	0	0	0.00363043	0	0	0	0	0	0	0	0	0	0	0	0	0	0	0	4.27
Nd144	0	0	0.00214432	0.00243332	1	0.00791584	0.00370477	0	0	0	0	0	0	0	0	0	0	0	0	0.00256536	0	0	0	0	0	0	0	0	0	0	0	0	0	0	1.88
Nd145	0	0	0.00246223	0.00227955	0.0122575	1	0.0434996	0	0.00218861	0	0	0	0	0	0	0	0	0	0	0	0.00230983	0	0	0	0	0	0	0	0	0	0	0	0	0	6.5
Nd146	0	0	0	0	0	0	1	0	0	0	0	0	0	0	0	0	0	0	0	0	0	0	0	0	0	0	0	0	0	0	0	0	0	0	0
Sm147	0	0	0	0	0	0	0	1	0.0292621	0.00732572	0.0024861	0	0.00534696	0	0.00310791	0	0	0	0	0	0	0	0	0	0	0	0	0	0	0	0	0	0	0	4.75
Nd148	0	0	0.00375831	0	0.00441313	0	0.00639227	0	1	0.0014648	0.00560487	0	0	0	0	0	0	0	0	0	0	0	0	0.00292649	0	0	0	0	0	0	0	0	0	0	2.46
Sm149	0	0	0	0	0	0	0	0.00226901	0.00858606	1	0.0194157	0	0.00615673	0	0.00336092	0	0	0	0	0	0	0	0	0	0	0	0	0	0	0	0	0	0	0	3.98
Nd150	0	0	0	0	0.00510921	0	0	0	0	0	1	0	0	0	0	0	0	0	0	0	0	0	0	0	0	0	0	0	0	0	0	0	0	0	0.51
Eu151	0	0	0	0	0	0	0	0	0	0	0	1	0.00248161	0.0106689	0	0	0	0	0	0	0	0	0	0	0	0	0	0	0	0	0	0	0	0	1.32
Sm152	0	0	0	0	0	0	0	0	0	0	0	0	1	0.00212055	0.00973893	0	0	0	0	0	0	0	0	0	0	0	0	0	0	0	0	0	0	0	1.19
Eu153	0	0	0	0	0	0	0	0	0	0	0	0.00732566	0.000350881	1	0.00276772	0	0	0	0	0	0	0	0	0	0	0	0	0	0	0	0	0	0	0	1.04
Sm154	0	0	0	0	0	0	0	0	0	0.00105326	0	0	0.00707278	0	1	0.00227274	0	0	0	0	0	0	0	0	0	0	0	0	0	0	0	0	0	0	1.04
Gd155	0	0	0	0	0	0	0	0	0	0	0	0	0	0	0	1	0.00325052	0	0	0	0	0	0	0	0	0	0	0	0.00083219	0	0	0	0	0	0.56
Gd156	0	0	0	0	0	0	0	0	0	0	0	0	0	0	0	0.009079	1	0.0106602	0	0.00275429	0	0	0	0	0	0	0	0	0	0	0	0	0	0	5.39
Gd158	0	0	0	0	0	0	0	0	0	0	0	0	0	0	0	0	0.00211614	1	0.00234731	0.00805523	0	0	0	0	0	0	0	0	0	0	0	0	0	0	2.28
Tb159	0	0	0	0	0	0	0	0	0	0	0	0	0	0	0	0	0	0	1	0.00258719	0	0	0	0	0	0	0	0	0	0	0	0	0	0	0.26
Gd160	0	0	0	0	0	0	0	0	0	0	0	0	0	0	0.00021778	0.00158101	0.00285128	0.00856073	0.000810253	1	0.00354906	0	0	0	0	0	0	0	0	0	0	0	0	0.000761863	2.09
Dy161	0	0	0	0	0	0	0	0	0	0	0	0	0	0	0	0	0	0	0	0	1	0.0290785	0.00970611	0.00555903	0	0	0	0	0	0	0	0	0	0	4.43
Dy162	0	0	0	0	0	0	0	0	0	0	0	0	0	0	0	0	0	0	0	0.000430502	0.0159139	1	0.045303	0.0104864	0	0	0	0	0	0	0	0	0	0	7.21
Dy163	0	0	0	0	0	0	0	0	0	0	0	0	0	0	0	0	0	0	0	0	0.00381376	0.0130766	1	0.0200268	0	0	0	0	0	0	0	0	0	0	3.69
Dy164	0	0	0	0	0	0	0	0	0	0	0	0	0	0	0	0	0	0	0	0	0.00104762	0.00223732	0.0112666	1	0.00412135	0	0	0	0	0	0	0	0	0	1.87
Ho165	0	0	0	0	0	0	0	0	0	0	0	0	0	0	0	0	0	0	0	0	0	0	0	0	1	0	0	0	0	0	0	0	0	0	0
Er166	0	0	0	0	0	0	0	0	0	0	0	0	0	0	0	0	0	0	0	0	0	0	0	0	0	1	0	0	0	0	0	0	0	0	2.17
Tm169	0	0	0	0	0	0	0	0	0	0	0	0	0	0	0	0	0	0	0	0	0	0	0	0	0	0	1	0.00504141	0	0	0	0	0	0	0.57
Er170	0	0	0	0	0	0	0	0	0	0	0	0	0	0	0	0	0	0	0	0	0	0	0	0	0	0.00336424	0.000653295	1	0.00465347	0	0	0	0	0	1.73
Yb171	0	0	0	0	0	0	0	0	0	0	0	0	0	0	0	0	0	0	0	0	0	0	0	0	0	0	0	0.00128876	1	0.0443908	0.00425364	0.0037775	0	0.000882686	5.46
Yb172	0	0	0	0	0	0	0	0	0	0	0	0	0	0	0	0	0	0	0	0	0	0	0	0	0	0	0	0	0.00267316	1	0.0269736	0.00653745	0	0.00118529	3.74
Yb173	0	0	0	0	0	0	0	0	0	0	0	0	0	0	0	0	0	0	0	0	0	0	0	0	0	0	0	0.000590543	0.00330488	0.0152881	1	0.0385113	0	0.00464988	6.23
Yb174	0	0	0	0	0	0	0	0	0	0	0	0	0	0	0	0	0	0	0	0	0	0	0	0	0	0	0	0.000141479	0.000460651	0.00131005	0.00318175	1	0.00606336	0.0051002	1.63
Lu175	0	0	0	0	0	0	0	0	0	0	0	0	0	0	0	0	0	0	0	0	0	0	0	0	0	0	0	0	0	0	0	0.0012054	1	0.0085292	0.97
Yb176	0	0	0	0	0	0	0	0	0	0	0	0	0	0	0	0	0	0	0	0	0	0	0	0	0	0	0	0	0	0.000384945	0.000461586	0.00224196	0.000592146	1	0.37
